# Remodelling of chromatin architecture and super-enhancer landscape in lamin A/C depleted HGSOC

**DOI:** 10.64898/2026.09.07.749802

**Authors:** Shreyasi Dey Sarkar, Poulami Goswami, Amrutayani Panda, Vishnu S. Mishra, Bhabani S. Mohanty, Roli Budhwar, Kakoli Bose, Shuvojit Paul, Ayan Banerjee, Pradip Chaudhari, Kaushik Sengupta

## Abstract

Lamins are nuclear intermediate filament proteins that maintain nuclear architecture through interactions with the chromatin. The A- and B-type lamins tether the genome at the peripheral lamina underlying the inner nuclear membrane in the form of heterochromatic lamina-associated domains (LADs). However, LADs associated with A-type lamins are confined not only to lamina but also to the nuclear core, thereby pointing to their distinct and multifarious roles in chromatin organisation and regulation. Previous studies involving lamin B1 depletion depicted the detachment of LADs from the nuclear periphery, accompanied by alteration of chromatin distribution while preserving the topologically associating domains (TADs) in structurally intact form. In this piece of work, we have shown, for the first time in HGSOC, the effects of lamin A/C knockdown on chromatin organisation, which was characterised by significant detethering of gene-poor chromatin from the periphery along with active (A) to inactive (B) compartment switching. This was associated with a rewiring of oncogenic super-enhancer elements corroborated by the differential gene expression profile. Overall analysis tipped the scale in favour of reduced cellular proliferation upon lamin A/C knockdown. This finding was strengthened by the observed proliferative potential of spheroids ex vivo and tumours in a mouse xenograft model.

**Graphical Abstract:** Figure-
Schematic illustration showing the effect of lamin A/C knockdown in HGSOC on higher-order chromatin organisation and transcriptional dynamics, leading to reduced proliferation
