## Supplementary material for "Remodelling of chromatin architecture and super-enhancer landscape in lamin A/C depleted HGSOC": SE14_SE60_promoter_contact_comparison_50kb

SE_ID	gene_symbol	center_bin_OE_OV_Sh	center_bin_OE_OV_WT	window_3x3_mean_OE_OV_Sh	window_3x3_mean_OE_OV_WT	center_OE_Sh_WT_ratio	window_OE_Sh_WT_ratio	window_OE_percent_change
SE14	EPHA2	1.033842674413444		0.6764944066612429	1.2028385773054344		0.5624149569401964	-43.75850430598036
SE14	MAB21L3	1.84944296342858		0.6655640215776563	0.0		inf	inf
SE60	RAE1	0.3857160262963561	0.36019479134914406	0.2977848038937404	0.48674460612494197	1.0708539811239908	0.6117886056600745	-38.82113943399255
