## Supplementary material for "Remodelling of chromatin architecture and super-enhancer landscape in lamin A/C depleted HGSOC": OVCAR3_SE_compartment_transitions

chrom	start	end	SE_ID	midpoint	WT_compartment	Sh_compartment	transition	WT_E1	Sh_E1	delta_E1	absolute_delta_E1	distance_from_zero_WT	distance_from_zero_Sh	switch_strength
chr4	184319282	184361351	SE61	184340316	A	A	A→A	0.919189056	1.442045173	0.522856118	0.522856118	0.919189056	1.442045173	not_a_switch
chr5	149838732	149869230	SE22	149853981	A	A	A→A	0.083880759	0.454552042	0.370671283	0.370671283	0.083880759	0.454552042	not_a_switch
chr18	30369485	30394532	SE105	30382008	A	A	A→A	0.478803546	0.154446559	-0.324356987	0.324356987	0.478803546	0.154446559	not_a_switch
chr9	35923731	35949509	SE75	35936620	A	A	A→A	0.48976191	0.800338666	0.310576756	0.310576756	0.48976191	0.800338666	not_a_switch
chr6	6677155	6695575	SE44	6686365	A	A	A→A	0.242516315	0.523805032	0.281288718	0.281288718	0.242516315	0.523805032	not_a_switch
chr6	6781578	6834492	SE80	6808035	A	A	A→A	0.242516315	0.523805032	0.281288718	0.281288718	0.242516315	0.523805032	not_a_switch
chr3	107653708	107761355	SE38	107707531	A	A	A→A	0.315765851	0.068558988	-0.247206863	0.247206863	0.315765851	0.068558988	not_a_switch
chr1	16493670	16516686	SE14	16505178	A	A	A→A	0.993206595	1.205530755	0.21232416	0.21232416	0.993206595	1.205530755	not_a_switch
chr12	43137259	43154889	SE89	43146074	A	A	A→A	0.376436508	0.174294333	-0.202142175	0.202142175	0.376436508	0.174294333	not_a_switch
chr12	43343144	43360860	SE83	43352002	A	A	A→A	0.376436508	0.174294333	-0.202142175	0.202142175	0.376436508	0.174294333	not_a_switch
chr10	112152369	112182969	SE49	112167669	A	A	A→A	1.05582491	0.874534867	-0.181290043	0.181290043	1.05582491	0.874534867	not_a_switch
chr5	57428097	57446753	SE99	57437425	A	A	A→A	0.622584088	0.78196631	0.159382222	0.159382222	0.622584088	0.78196631	not_a_switch
chr2	64486613	64504901	SE62	64495757	A	A	A→A	0.799284936	0.642672659	-0.156612277	0.156612277	0.799284936	0.642672659	not_a_switch
chr1	201987917	202026572	SE55	202007244	A	A	A→A	1.093310631	0.94257125	-0.150739381	0.150739381	1.093310631	0.94257125	not_a_switch
chr9	16030466	16041809	SE85	16036137	A	A	A→A	0.25439324	0.106500762	-0.147892478	0.147892478	0.25439324	0.106500762	not_a_switch
chr12	52538600	52558687	SE9	52548643	A	A	A→A	0.536284449	0.405267862	-0.131016587	0.131016587	0.536284449	0.405267862	not_a_switch
chr5	73536665	73567725	SE101	73552195	A	A	A→A	0.569688071	0.697947414	0.128259343	0.128259343	0.569688071	0.697947414	not_a_switch
chr17	48104381	48125378	SE33	48114879	A	A	A→A	0.628666653	0.507571662	-0.121094991	0.121094991	0.628666653	0.507571662	not_a_switch
chr17	76337526	76372564	SE16	76355045	A	A	A→A	1.051889565	0.942858744	-0.109030821	0.109030821	1.051889565	0.942858744	not_a_switch
chr4	74529929	74544535	SE88	74537232	A	A	A→A	0.582105984	0.690683288	0.108577303	0.108577303	0.582105984	0.690683288	not_a_switch
chr4	74563321	74600190	SE98	74581755	A	A	A→A	0.582105984	0.690683288	0.108577303	0.108577303	0.582105984	0.690683288	not_a_switch
chr4	74781390	74788553	SE106	74784971	A	A	A→A	0.582105984	0.690683288	0.108577303	0.108577303	0.582105984	0.690683288	not_a_switch
chr3	197182867	197223128	SE54	197202997	A	A	A→A	0.529983032	0.623533919	0.093550887	0.093550887	0.529983032	0.623533919	not_a_switch
chr20	48363866	48392036	SE32	48377951	A	A	A→A	0.291020956	0.37493105	0.083910094	0.083910094	0.291020956	0.37493105	not_a_switch
chr20	48833270	48877552	SE21	48855411	A	A	A→A	0.291020956	0.37493105	0.083910094	0.083910094	0.291020956	0.37493105	not_a_switch
chr9	4327650	4365328	SE91	4346489	A	A	A→A	0.273046753	0.189764875	-0.083281878	0.083281878	0.273046753	0.189764875	not_a_switch
chr7	20282479	20290541	SE81	20286510	A	A	A→A	0.442174288	0.366786369	-0.075387918	0.075387918	0.442174288	0.366786369	not_a_switch
chr3	189654708	189668263	SE94	189661485	A	A	A→A	0.40264427	0.475973348	0.073329077	0.073329077	0.40264427	0.475973348	not_a_switch
chr7	47631135	47646475	SE50	47638805	A	A	A→A	0.150900053	0.223522402	0.072622349	0.072622349	0.150900053	0.223522402	not_a_switch
chr2	191500661	191513474	SE59	191507067	A	A	A→A	0.286994006	0.216867358	-0.070126647	0.070126647	0.286994006	0.216867358	not_a_switch
chr1	8949382	8974154	SE48	8961768	A	A	A→A	0.325210594	0.392722354	0.06751176	0.06751176	0.325210594	0.392722354	not_a_switch
chr1	201403673	201432220	SE42	201417946	A	A	A→A	0.926837407	0.862190898	-0.064646509	0.064646509	0.926837407	0.862190898	not_a_switch
chr12	27666669	27671214	SE31	27668941	A	A	A→A	0.44854746	0.385261705	-0.063285755	0.063285755	0.44854746	0.385261705	not_a_switch
chr12	26423921	26446328	SE18	26435124	A	A	A→A	0.393016769	0.332186893	-0.060829876	0.060829876	0.393016769	0.332186893	not_a_switch
chr17	57919474	57933964	SE26	57926719	A	A	A→A	0.15797114	0.205036155	0.047065015	0.047065015	0.15797114	0.205036155	not_a_switch
chr12	66113656	66136553	SE64	66125104	A	A	A→A	0.402998536	0.448441419	0.045442884	0.045442884	0.402998536	0.448441419	not_a_switch
chr4	25537561	25566060	SE73	25551810	A	A	A→A	0.292163991	0.334607131	0.04244314	0.04244314	0.292163991	0.334607131	not_a_switch
chr22	30577357	30650297	SE25	30613827	A	A	A→A	0.495892761	0.462384271	-0.03350849	0.03350849	0.495892761	0.462384271	not_a_switch
chr12	42399781	42421649	SE90	42410715	A	A	A→A	0.219328229	0.252726788	0.033398559	0.033398559	0.219328229	0.252726788	not_a_switch
chr1	94782799	94800901	SE69	94791850	A	A	A→A	0.30145402	0.334161125	0.032707106	0.032707106	0.30145402	0.334161125	not_a_switch
chr5	90567232	90592481	SE65	90579856	A	A	A→A	0.062803001	0.094125804	0.031322803	0.031322803	0.062803001	0.094125804	not_a_switch
chr8	40014561	40040332	SE84	40027446	A	A	A→A	0.191255162	0.221727304	0.030472142	0.030472142	0.191255162	0.221727304	not_a_switch
chr3	125314930	125328711	SE28	125321820	A	A	A→A	0.598094659	0.567776699	-0.030317961	0.030317961	0.598094659	0.567776699	not_a_switch
chr11	65238932	65258918	SE19	65248925	A	A	A→A	0.56538751	0.59342493	0.028037419	0.028037419	0.56538751	0.59342493	not_a_switch
chr3	177045539	177104878	SE53	177075208	A	A	A→A	0.5935831	0.621000913	0.027417813	0.027417813	0.5935831	0.621000913	not_a_switch
chr15	58673067	58687089	SE92	58680078	A	A	A→A	0.358511533	0.383853215	0.025341682	0.025341682	0.358511533	0.383853215	not_a_switch
chr21	43052089	43080709	SE51	43066399	A	A	A→A	0.456006508	0.47356842	0.017561912	0.017561912	0.456006508	0.47356842	not_a_switch
chr11	10921480	10953619	SE43	10937549	A	A	A→A	0.715550603	0.703762127	-0.011788476	0.011788476	0.715550603	0.703762127	not_a_switch
chr20	36796472	36816181	SE52	36806326	A	A	A→A	0.521603474	0.527516812	0.005913338	0.005913338	0.521603474	0.527516812	not_a_switch
chr6	18277000	18313890	SE87	18295445	A	A	A→A	0.684274702	0.689608322	0.00533362	0.00533362	0.684274702	0.689608322	not_a_switch
chr6	18471534	18504457	SE78	18487995	A	A	A→A	0.684274702	0.689608322	0.00533362	0.00533362	0.684274702	0.689608322	not_a_switch
chr20	52352050	52368920	SE60	52360485	A	A	A→A	0.239950039	0.242273091	0.002323052	0.002323052	0.239950039	0.242273091	not_a_switch
chr11	72888841	72925604	SE24	72907222	A	A	A→A	0.687945994	0.686070066	-0.001875928	0.001875928	0.687945994	0.686070066	not_a_switch
chr11	72959667	72970895	SE13	72965281	A	A	A→A	0.687945994	0.686070066	-0.001875928	0.001875928	0.687945994	0.686070066	not_a_switch
chr17	41740519	41755489	SE17	41748004	A	A	A→A	0.55574799	0.556249311	0.000501321	0.000501321	0.55574799	0.556249311	not_a_switch
chr5	31105321	31119407	SE95	31112364	A	B	A→B	0.222661382	-0.009655399	-0.232316781	0.232316781	0.222661382	0.009655399	weak_near_zero
chr5	141590668	141626470	SE56	141608569	B	A	B→A	-0.354913711	0.293227551	0.648141261	0.648141261	0.354913711	0.293227551	stronger_switch
chr5	173162365	173193843	SE86	173178104	B	A	B→A	-0.399082663	0.17518826	0.574270923	0.574270923	0.399082663	0.17518826	stronger_switch
chr14	103604162	103638501	SE36	103621331	B	A	B→A	-0.186626142	0.276284188	0.46291033	0.46291033	0.186626142	0.276284188	stronger_switch
chr19	40668469	40691123	SE20	40679796	B	A	B→A	-0.034672368	0.369709215	0.404381584	0.404381584	0.034672368	0.369709215	weak_near_zero
chr1	234631992	234658439	SE77	234645215	B	A	B→A	-0.204237836	0.084187998	0.288425834	0.288425834	0.204237836	0.084187998	weak_near_zero
chr8	86991696	87022615	SE71	87007155	B	B	B→B	-0.811385167	-0.567940611	0.243444556	0.243444556	0.811385167	0.567940611	not_a_switch
chr8	87037747	87049864	SE82	87043805	B	B	B→B	-0.811385167	-0.567940611	0.243444556	0.243444556	0.811385167	0.567940611	not_a_switch
chr11	129593848	129620764	SE102	129607306	B	B	B→B	-0.462723044	-0.226732872	0.235990172	0.235990172	0.462723044	0.226732872	not_a_switch
chr19	30149219	30182121	SE4	30165670	B	B	B→B	-0.349753669	-0.147141758	0.202611912	0.202611912	0.349753669	0.147141758	not_a_switch
chr19	30323583	30347303	SE12	30335443	B	B	B→B	-0.349753669	-0.147141758	0.202611912	0.202611912	0.349753669	0.147141758	not_a_switch
chr4	10046734	10065982	SE41	10056358	B	B	B→B	-0.730444059	-0.561727316	0.168716742	0.168716742	0.730444059	0.561727316	not_a_switch
chr8	11726059	11760068	SE67	11743063	B	B	B→B	-0.253579147	-0.391902633	-0.138323485	0.138323485	0.253579147	0.391902633	not_a_switch
chr1	165122014	165144300	SE45	165133157	B	B	B→B	-0.356221573	-0.222229606	0.133991967	0.133991967	0.356221573	0.222229606	not_a_switch
chr20	55858615	55865992	SE8	55862303	B	B	B→B	-0.487354589	-0.368168126	0.119186463	0.119186463	0.487354589	0.368168126	not_a_switch
chr20	55891793	55902685	SE23	55897239	B	B	B→B	-0.487354589	-0.368168126	0.119186463	0.119186463	0.487354589	0.368168126	not_a_switch
chr3	112360856	112371215	SE79	112366035	B	B	B→B	-0.181790496	-0.298982522	-0.117192026	0.117192026	0.181790496	0.298982522	not_a_switch
chr3	112388011	112417892	SE96	112402951	B	B	B→B	-0.181790496	-0.298982522	-0.117192026	0.117192026	0.181790496	0.298982522	not_a_switch
chr12	125185844	125232426	SE47	125209135	B	B	B→B	-1.00025488	-1.088809055	-0.088554176	0.088554176	1.00025488	1.088809055	not_a_switch
chr9	21676980	21688433	SE100	21682706	B	B	B→B	-0.068129502	-0.153276996	-0.085147494	0.085147494	0.068129502	0.153276996	not_a_switch
chr2	1617169	1632273	SE63	1624721	B	B	B→B	-0.777798264	-0.720711477	0.057086786	0.057086786	0.777798264	0.720711477	not_a_switch
chr15	93344778	93383966	SE72	93364372	B	B	B→B	-1.220660795	-1.169943333	0.050717462	0.050717462	1.220660795	1.169943333	not_a_switch
chr3	134027078	134056695	SE6	134041886	B	B	B→B	-0.503424514	-0.461400681	0.042023833	0.042023833	0.503424514	0.461400681	not_a_switch
chr20	18200433	18235842	SE58	18218137	B	B	B→B	-0.346314761	-0.308015445	0.038299316	0.038299316	0.346314761	0.308015445	not_a_switch
chr5	43421028	43434897	SE30	43427962	B	B	B→B	-0.2062817	-0.243667552	-0.037385852	0.037385852	0.2062817	0.243667552	not_a_switch
chr19	9136458	9190714	SE29	9163586	B	B	B→B	-0.16447263	-0.133038927	0.031433703	0.031433703	0.16447263	0.133038927	not_a_switch
chr10	75645909	75666957	SE39	75656433	B	B	B→B	-0.098829554	-0.085142614	0.01368694	0.01368694	0.098829554	0.085142614	not_a_switch
chr6	100608922	100630940	SE104	100619931	B	B	B→B	-0.161582744	-0.156338816	0.005243928	0.005243928	0.161582744	0.156338816	not_a_switch
chr6	58776478	58779382	SE2	58777930	B	B	B→B	-0.220847417	-0.216195768	0.004651649	0.004651649	0.220847417	0.216195768	not_a_switch
chr20	30176093	30200994	SE10	30188543	unassigned	unassigned	unassigned→unassigned							not_a_switch
chr7	61967556	61970462	SE5	61969009	unassigned	unassigned	unassigned→unassigned							not_a_switch
