## supplementary_file_2. for "Remodelling of chromatin architecture and super-enhancer landscape in lamin A/C depleted HGSOC"

### Sheet: All_ERBB_pathways
pathway	pval	padj	log2err	ES	NES	size	leadingEdge	Enriched_in	Significant_FDR_0.05	Leading_edge_gene_count
REACTOME_SIGNALING_BY_ERBB2	8.48744e-05	0.000376801	0.538434	-0.650441	-1.84807	50	EGFR/HSP90AA1/NRG1/AKT2/ERBB4/YES1/BTC/RHOA/KRAS/DIAPH1/AKT3/PTPN12/PLCG1/MEMO1/AKT1/NRG2/HRAS/FYN	WT	TRUE	18
REACTOME_DOWNREGULATION_OF_ERBB2_SIGNALING	0.000111003	0.000468253	0.538434	-0.742928	-1.90573	29	EGFR/HSP90AA1/NRG1/AKT2/ERBB4/BTC/AKT3/PTPN12/AKT1/NRG2	WT	TRUE	10
REACTOME_ERBB2_REGULATES_CELL_MOTILITY	0.000304577	0.00118494	0.498493	-0.817895	-1.85709	15	EGFR/NRG1/ERBB4/BTC/RHOA/DIAPH1/MEMO1/NRG2	WT	TRUE	8
REACTOME_SIGNALING_BY_ERBB2_IN_CANCER	0.00294058	0.00887009	0.431708	-0.689729	-1.73723	26	EGFR/HSP90AA1/NRG1/ERBB4/BTC/KRAS/PTPN12/PLCG1/NRG2/HRAS	WT	TRUE	10
REACTOME_SHC1_EVENTS_IN_ERBB2_SIGNALING	0.00470417	0.0134877	0.407018	-0.691363	-1.67146	22	EGFR/NRG1/ERBB4/BTC/KRAS/PTPN12/NRG2/HRAS	WT	TRUE	8
REACTOME_GRB2_EVENTS_IN_ERBB2_SIGNALING	0.00507603	0.0142934	0.407018	-0.762004	-1.75082	16	EGFR/NRG1/ERBB4/BTC/KRAS/NRG2/HRAS	WT	TRUE	7
REACTOME_SIGNALING_BY_ERBB4	0.0223384	0.0498876	0.352488	-0.513499	-1.47322	54	EGFR/NRG1/ERBB4/BTC/STMN1/KRAS/NCOR1/WWP1/GABRQ/NRG2/HRAS/GABRG2/PSEN1/PSENEN	WT	TRUE	14
REACTOME_PI3K_EVENTS_IN_ERBB2_SIGNALING	0.0476639	0.0950688	0.321776	-0.672923	-1.54615	16	EGFR/NRG1/ERBB4/BTC	WT	FALSE	4
REACTOME_SIGNALING_BY_ERBB2_ECD_MUTANTS	0.0633972	0.119113	0.287805	-0.654864	-1.50465	16	EGFR/HSP90AA1/KRAS/PLCG1/HRAS/NRAS/SHC1	WT	FALSE	7
REACTOME_NUCLEAR_SIGNALING_BY_ERBB4	0.130127	0.215768	0.143759	-0.514361	-1.31942	29	NRG1/ERBB4/BTC/STMN1/NCOR1/NRG2/PSEN1/PSENEN	WT	FALSE	8

### Sheet: Significant_ERBB
pathway	pval	padj	log2err	ES	NES	size	leadingEdge	Enriched_in	Significant_FDR_0.05	Leading_edge_gene_count
REACTOME_SIGNALING_BY_ERBB2	8.48744e-05	0.000376801	0.538434	-0.650441	-1.84807	50	EGFR/HSP90AA1/NRG1/AKT2/ERBB4/YES1/BTC/RHOA/KRAS/DIAPH1/AKT3/PTPN12/PLCG1/MEMO1/AKT1/NRG2/HRAS/FYN	WT	TRUE	18
REACTOME_DOWNREGULATION_OF_ERBB2_SIGNALING	0.000111003	0.000468253	0.538434	-0.742928	-1.90573	29	EGFR/HSP90AA1/NRG1/AKT2/ERBB4/BTC/AKT3/PTPN12/AKT1/NRG2	WT	TRUE	10
REACTOME_ERBB2_REGULATES_CELL_MOTILITY	0.000304577	0.00118494	0.498493	-0.817895	-1.85709	15	EGFR/NRG1/ERBB4/BTC/RHOA/DIAPH1/MEMO1/NRG2	WT	TRUE	8
REACTOME_SIGNALING_BY_ERBB2_IN_CANCER	0.00294058	0.00887009	0.431708	-0.689729	-1.73723	26	EGFR/HSP90AA1/NRG1/ERBB4/BTC/KRAS/PTPN12/PLCG1/NRG2/HRAS	WT	TRUE	10
REACTOME_SHC1_EVENTS_IN_ERBB2_SIGNALING	0.00470417	0.0134877	0.407018	-0.691363	-1.67146	22	EGFR/NRG1/ERBB4/BTC/KRAS/PTPN12/NRG2/HRAS	WT	TRUE	8
REACTOME_GRB2_EVENTS_IN_ERBB2_SIGNALING	0.00507603	0.0142934	0.407018	-0.762004	-1.75082	16	EGFR/NRG1/ERBB4/BTC/KRAS/NRG2/HRAS	WT	TRUE	7
REACTOME_SIGNALING_BY_ERBB4	0.0223384	0.0498876	0.352488	-0.513499	-1.47322	54	EGFR/NRG1/ERBB4/BTC/STMN1/KRAS/NCOR1/WWP1/GABRQ/NRG2/HRAS/GABRG2/PSEN1/PSENEN	WT	TRUE	14

### Sheet: WT_enriched
pathway	pval	padj	log2err	ES	NES	size	leadingEdge	Enriched_in	Significant_FDR_0.05	Leading_edge_gene_count
REACTOME_SIGNALING_BY_ERBB2	8.48744e-05	0.000376801	0.538434	-0.650441	-1.84807	50	EGFR/HSP90AA1/NRG1/AKT2/ERBB4/YES1/BTC/RHOA/KRAS/DIAPH1/AKT3/PTPN12/PLCG1/MEMO1/AKT1/NRG2/HRAS/FYN	WT	TRUE	18
REACTOME_DOWNREGULATION_OF_ERBB2_SIGNALING	0.000111003	0.000468253	0.538434	-0.742928	-1.90573	29	EGFR/HSP90AA1/NRG1/AKT2/ERBB4/BTC/AKT3/PTPN12/AKT1/NRG2	WT	TRUE	10
REACTOME_ERBB2_REGULATES_CELL_MOTILITY	0.000304577	0.00118494	0.498493	-0.817895	-1.85709	15	EGFR/NRG1/ERBB4/BTC/RHOA/DIAPH1/MEMO1/NRG2	WT	TRUE	8
REACTOME_SIGNALING_BY_ERBB2_IN_CANCER	0.00294058	0.00887009	0.431708	-0.689729	-1.73723	26	EGFR/HSP90AA1/NRG1/ERBB4/BTC/KRAS/PTPN12/PLCG1/NRG2/HRAS	WT	TRUE	10
REACTOME_SHC1_EVENTS_IN_ERBB2_SIGNALING	0.00470417	0.0134877	0.407018	-0.691363	-1.67146	22	EGFR/NRG1/ERBB4/BTC/KRAS/PTPN12/NRG2/HRAS	WT	TRUE	8
REACTOME_GRB2_EVENTS_IN_ERBB2_SIGNALING	0.00507603	0.0142934	0.407018	-0.762004	-1.75082	16	EGFR/NRG1/ERBB4/BTC/KRAS/NRG2/HRAS	WT	TRUE	7
REACTOME_SIGNALING_BY_ERBB4	0.0223384	0.0498876	0.352488	-0.513499	-1.47322	54	EGFR/NRG1/ERBB4/BTC/STMN1/KRAS/NCOR1/WWP1/GABRQ/NRG2/HRAS/GABRG2/PSEN1/PSENEN	WT	TRUE	14
REACTOME_PI3K_EVENTS_IN_ERBB2_SIGNALING	0.0476639	0.0950688	0.321776	-0.672923	-1.54615	16	EGFR/NRG1/ERBB4/BTC	WT	FALSE	4
REACTOME_SIGNALING_BY_ERBB2_ECD_MUTANTS	0.0633972	0.119113	0.287805	-0.654864	-1.50465	16	EGFR/HSP90AA1/KRAS/PLCG1/HRAS/NRAS/SHC1	WT	FALSE	7
REACTOME_NUCLEAR_SIGNALING_BY_ERBB4	0.130127	0.215768	0.143759	-0.514361	-1.31942	29	NRG1/ERBB4/BTC/STMN1/NCOR1/NRG2/PSEN1/PSENEN	WT	FALSE	8

### Sheet: SH_enriched
pathway	pval	padj	log2err	ES	NES	size	leadingEdge	Enriched_in	Significant_FDR_0.05	Leading_edge_gene_count

### Sheet: Pathway_gene_long
Pathway	Gene	NES	FDR	ES	Pathway_size	Enriched_in	Significant_FDR_0.05
REACTOME_SIGNALING_BY_ERBB2	EGFR	-1.84807	0.000376801	-0.650441	50	WT	TRUE
REACTOME_SIGNALING_BY_ERBB2	HSP90AA1	-1.84807	0.000376801	-0.650441	50	WT	TRUE
REACTOME_SIGNALING_BY_ERBB2	NRG1	-1.84807	0.000376801	-0.650441	50	WT	TRUE
REACTOME_SIGNALING_BY_ERBB2	AKT2	-1.84807	0.000376801	-0.650441	50	WT	TRUE
REACTOME_SIGNALING_BY_ERBB2	ERBB4	-1.84807	0.000376801	-0.650441	50	WT	TRUE
REACTOME_SIGNALING_BY_ERBB2	YES1	-1.84807	0.000376801	-0.650441	50	WT	TRUE
REACTOME_SIGNALING_BY_ERBB2	BTC	-1.84807	0.000376801	-0.650441	50	WT	TRUE
REACTOME_SIGNALING_BY_ERBB2	RHOA	-1.84807	0.000376801	-0.650441	50	WT	TRUE
REACTOME_SIGNALING_BY_ERBB2	KRAS	-1.84807	0.000376801	-0.650441	50	WT	TRUE
REACTOME_SIGNALING_BY_ERBB2	DIAPH1	-1.84807	0.000376801	-0.650441	50	WT	TRUE
REACTOME_SIGNALING_BY_ERBB2	AKT3	-1.84807	0.000376801	-0.650441	50	WT	TRUE
REACTOME_SIGNALING_BY_ERBB2	PTPN12	-1.84807	0.000376801	-0.650441	50	WT	TRUE
REACTOME_SIGNALING_BY_ERBB2	PLCG1	-1.84807	0.000376801	-0.650441	50	WT	TRUE
REACTOME_SIGNALING_BY_ERBB2	MEMO1	-1.84807	0.000376801	-0.650441	50	WT	TRUE
REACTOME_SIGNALING_BY_ERBB2	AKT1	-1.84807	0.000376801	-0.650441	50	WT	TRUE
REACTOME_SIGNALING_BY_ERBB2	NRG2	-1.84807	0.000376801	-0.650441	50	WT	TRUE
REACTOME_SIGNALING_BY_ERBB2	HRAS	-1.84807	0.000376801	-0.650441	50	WT	TRUE
REACTOME_SIGNALING_BY_ERBB2	FYN	-1.84807	0.000376801	-0.650441	50	WT	TRUE
REACTOME_DOWNREGULATION_OF_ERBB2_SIGNALING	EGFR	-1.90573	0.000468253	-0.742928	29	WT	TRUE
REACTOME_DOWNREGULATION_OF_ERBB2_SIGNALING	HSP90AA1	-1.90573	0.000468253	-0.742928	29	WT	TRUE
REACTOME_DOWNREGULATION_OF_ERBB2_SIGNALING	NRG1	-1.90573	0.000468253	-0.742928	29	WT	TRUE
REACTOME_DOWNREGULATION_OF_ERBB2_SIGNALING	AKT2	-1.90573	0.000468253	-0.742928	29	WT	TRUE
REACTOME_DOWNREGULATION_OF_ERBB2_SIGNALING	ERBB4	-1.90573	0.000468253	-0.742928	29	WT	TRUE
REACTOME_DOWNREGULATION_OF_ERBB2_SIGNALING	BTC	-1.90573	0.000468253	-0.742928	29	WT	TRUE
REACTOME_DOWNREGULATION_OF_ERBB2_SIGNALING	AKT3	-1.90573	0.000468253	-0.742928	29	WT	TRUE
REACTOME_DOWNREGULATION_OF_ERBB2_SIGNALING	PTPN12	-1.90573	0.000468253	-0.742928	29	WT	TRUE
REACTOME_DOWNREGULATION_OF_ERBB2_SIGNALING	AKT1	-1.90573	0.000468253	-0.742928	29	WT	TRUE
REACTOME_DOWNREGULATION_OF_ERBB2_SIGNALING	NRG2	-1.90573	0.000468253	-0.742928	29	WT	TRUE
REACTOME_ERBB2_REGULATES_CELL_MOTILITY	EGFR	-1.85709	0.00118494	-0.817895	15	WT	TRUE
REACTOME_ERBB2_REGULATES_CELL_MOTILITY	NRG1	-1.85709	0.00118494	-0.817895	15	WT	TRUE
REACTOME_ERBB2_REGULATES_CELL_MOTILITY	ERBB4	-1.85709	0.00118494	-0.817895	15	WT	TRUE
REACTOME_ERBB2_REGULATES_CELL_MOTILITY	BTC	-1.85709	0.00118494	-0.817895	15	WT	TRUE
REACTOME_ERBB2_REGULATES_CELL_MOTILITY	RHOA	-1.85709	0.00118494	-0.817895	15	WT	TRUE
REACTOME_ERBB2_REGULATES_CELL_MOTILITY	DIAPH1	-1.85709	0.00118494	-0.817895	15	WT	TRUE
REACTOME_ERBB2_REGULATES_CELL_MOTILITY	MEMO1	-1.85709	0.00118494	-0.817895	15	WT	TRUE
REACTOME_ERBB2_REGULATES_CELL_MOTILITY	NRG2	-1.85709	0.00118494	-0.817895	15	WT	TRUE
REACTOME_SIGNALING_BY_ERBB2_IN_CANCER	EGFR	-1.73723	0.00887009	-0.689729	26	WT	TRUE
REACTOME_SIGNALING_BY_ERBB2_IN_CANCER	HSP90AA1	-1.73723	0.00887009	-0.689729	26	WT	TRUE
REACTOME_SIGNALING_BY_ERBB2_IN_CANCER	NRG1	-1.73723	0.00887009	-0.689729	26	WT	TRUE
REACTOME_SIGNALING_BY_ERBB2_IN_CANCER	ERBB4	-1.73723	0.00887009	-0.689729	26	WT	TRUE
REACTOME_SIGNALING_BY_ERBB2_IN_CANCER	BTC	-1.73723	0.00887009	-0.689729	26	WT	TRUE
REACTOME_SIGNALING_BY_ERBB2_IN_CANCER	KRAS	-1.73723	0.00887009	-0.689729	26	WT	TRUE
REACTOME_SIGNALING_BY_ERBB2_IN_CANCER	PTPN12	-1.73723	0.00887009	-0.689729	26	WT	TRUE
REACTOME_SIGNALING_BY_ERBB2_IN_CANCER	PLCG1	-1.73723	0.00887009	-0.689729	26	WT	TRUE
REACTOME_SIGNALING_BY_ERBB2_IN_CANCER	NRG2	-1.73723	0.00887009	-0.689729	26	WT	TRUE
REACTOME_SIGNALING_BY_ERBB2_IN_CANCER	HRAS	-1.73723	0.00887009	-0.689729	26	WT	TRUE
REACTOME_SHC1_EVENTS_IN_ERBB2_SIGNALING	EGFR	-1.67146	0.0134877	-0.691363	22	WT	TRUE
REACTOME_SHC1_EVENTS_IN_ERBB2_SIGNALING	NRG1	-1.67146	0.0134877	-0.691363	22	WT	TRUE
REACTOME_SHC1_EVENTS_IN_ERBB2_SIGNALING	ERBB4	-1.67146	0.0134877	-0.691363	22	WT	TRUE
REACTOME_SHC1_EVENTS_IN_ERBB2_SIGNALING	BTC	-1.67146	0.0134877	-0.691363	22	WT	TRUE
REACTOME_SHC1_EVENTS_IN_ERBB2_SIGNALING	KRAS	-1.67146	0.0134877	-0.691363	22	WT	TRUE
REACTOME_SHC1_EVENTS_IN_ERBB2_SIGNALING	PTPN12	-1.67146	0.0134877	-0.691363	22	WT	TRUE
REACTOME_SHC1_EVENTS_IN_ERBB2_SIGNALING	NRG2	-1.67146	0.0134877	-0.691363	22	WT	TRUE
REACTOME_SHC1_EVENTS_IN_ERBB2_SIGNALING	HRAS	-1.67146	0.0134877	-0.691363	22	WT	TRUE
REACTOME_GRB2_EVENTS_IN_ERBB2_SIGNALING	EGFR	-1.75082	0.0142934	-0.762004	16	WT	TRUE
REACTOME_GRB2_EVENTS_IN_ERBB2_SIGNALING	NRG1	-1.75082	0.0142934	-0.762004	16	WT	TRUE
REACTOME_GRB2_EVENTS_IN_ERBB2_SIGNALING	ERBB4	-1.75082	0.0142934	-0.762004	16	WT	TRUE
REACTOME_GRB2_EVENTS_IN_ERBB2_SIGNALING	BTC	-1.75082	0.0142934	-0.762004	16	WT	TRUE
REACTOME_GRB2_EVENTS_IN_ERBB2_SIGNALING	KRAS	-1.75082	0.0142934	-0.762004	16	WT	TRUE
REACTOME_GRB2_EVENTS_IN_ERBB2_SIGNALING	NRG2	-1.75082	0.0142934	-0.762004	16	WT	TRUE
REACTOME_GRB2_EVENTS_IN_ERBB2_SIGNALING	HRAS	-1.75082	0.0142934	-0.762004	16	WT	TRUE
REACTOME_SIGNALING_BY_ERBB4	EGFR	-1.47322	0.0498876	-0.513499	54	WT	TRUE
REACTOME_SIGNALING_BY_ERBB4	NRG1	-1.47322	0.0498876	-0.513499	54	WT	TRUE
REACTOME_SIGNALING_BY_ERBB4	ERBB4	-1.47322	0.0498876	-0.513499	54	WT	TRUE
REACTOME_SIGNALING_BY_ERBB4	BTC	-1.47322	0.0498876	-0.513499	54	WT	TRUE
REACTOME_SIGNALING_BY_ERBB4	STMN1	-1.47322	0.0498876	-0.513499	54	WT	TRUE
REACTOME_SIGNALING_BY_ERBB4	KRAS	-1.47322	0.0498876	-0.513499	54	WT	TRUE
REACTOME_SIGNALING_BY_ERBB4	NCOR1	-1.47322	0.0498876	-0.513499	54	WT	TRUE
REACTOME_SIGNALING_BY_ERBB4	WWP1	-1.47322	0.0498876	-0.513499	54	WT	TRUE
REACTOME_SIGNALING_BY_ERBB4	GABRQ	-1.47322	0.0498876	-0.513499	54	WT	TRUE
REACTOME_SIGNALING_BY_ERBB4	NRG2	-1.47322	0.0498876	-0.513499	54	WT	TRUE
REACTOME_SIGNALING_BY_ERBB4	HRAS	-1.47322	0.0498876	-0.513499	54	WT	TRUE
REACTOME_SIGNALING_BY_ERBB4	GABRG2	-1.47322	0.0498876	-0.513499	54	WT	TRUE
REACTOME_SIGNALING_BY_ERBB4	PSEN1	-1.47322	0.0498876	-0.513499	54	WT	TRUE
REACTOME_SIGNALING_BY_ERBB4	PSENEN	-1.47322	0.0498876	-0.513499	54	WT	TRUE
REACTOME_PI3K_EVENTS_IN_ERBB2_SIGNALING	EGFR	-1.54615	0.0950688	-0.672923	16	WT	FALSE
REACTOME_PI3K_EVENTS_IN_ERBB2_SIGNALING	NRG1	-1.54615	0.0950688	-0.672923	16	WT	FALSE
REACTOME_PI3K_EVENTS_IN_ERBB2_SIGNALING	ERBB4	-1.54615	0.0950688	-0.672923	16	WT	FALSE
REACTOME_PI3K_EVENTS_IN_ERBB2_SIGNALING	BTC	-1.54615	0.0950688	-0.672923	16	WT	FALSE
REACTOME_SIGNALING_BY_ERBB2_ECD_MUTANTS	EGFR	-1.50465	0.119113	-0.654864	16	WT	FALSE
REACTOME_SIGNALING_BY_ERBB2_ECD_MUTANTS	HSP90AA1	-1.50465	0.119113	-0.654864	16	WT	FALSE
REACTOME_SIGNALING_BY_ERBB2_ECD_MUTANTS	KRAS	-1.50465	0.119113	-0.654864	16	WT	FALSE
REACTOME_SIGNALING_BY_ERBB2_ECD_MUTANTS	PLCG1	-1.50465	0.119113	-0.654864	16	WT	FALSE
REACTOME_SIGNALING_BY_ERBB2_ECD_MUTANTS	HRAS	-1.50465	0.119113	-0.654864	16	WT	FALSE
REACTOME_SIGNALING_BY_ERBB2_ECD_MUTANTS	NRAS	-1.50465	0.119113	-0.654864	16	WT	FALSE
REACTOME_SIGNALING_BY_ERBB2_ECD_MUTANTS	SHC1	-1.50465	0.119113	-0.654864	16	WT	FALSE
REACTOME_NUCLEAR_SIGNALING_BY_ERBB4	NRG1	-1.31942	0.215768	-0.514361	29	WT	FALSE
REACTOME_NUCLEAR_SIGNALING_BY_ERBB4	ERBB4	-1.31942	0.215768	-0.514361	29	WT	FALSE
REACTOME_NUCLEAR_SIGNALING_BY_ERBB4	BTC	-1.31942	0.215768	-0.514361	29	WT	FALSE
REACTOME_NUCLEAR_SIGNALING_BY_ERBB4	STMN1	-1.31942	0.215768	-0.514361	29	WT	FALSE
REACTOME_NUCLEAR_SIGNALING_BY_ERBB4	NCOR1	-1.31942	0.215768	-0.514361	29	WT	FALSE
REACTOME_NUCLEAR_SIGNALING_BY_ERBB4	NRG2	-1.31942	0.215768	-0.514361	29	WT	FALSE
REACTOME_NUCLEAR_SIGNALING_BY_ERBB4	PSEN1	-1.31942	0.215768	-0.514361	29	WT	FALSE
REACTOME_NUCLEAR_SIGNALING_BY_ERBB4	PSENEN	-1.31942	0.215768	-0.514361	29	WT	FALSE

### Sheet: Gene_recurrence_all
Gene	Number_of_ERBB_pathways	Pathways	Enrichment_direction
ERBB4	9	REACTOME_DOWNREGULATION_OF_ERBB2_SIGNALING | REACTOME_ERBB2_REGULATES_CELL_MOTILITY | REACTOME_GRB2_EVENTS_IN_ERBB2_SIGNALING | REACTOME_NUCLEAR_SIGNALING_BY_ERBB4 | REACTOME_PI3K_EVENTS_IN_ERBB2_SIGNALING | REACTOME_SHC1_EVENTS_IN_ERBB2_SIGNALING | REACTOME_SIGNALING_BY_ERBB2 | REACTOME_SIGNALING_BY_ERBB2_IN_CANCER | REACTOME_SIGNALING_BY_ERBB4	WT
EGFR	9	REACTOME_DOWNREGULATION_OF_ERBB2_SIGNALING | REACTOME_ERBB2_REGULATES_CELL_MOTILITY | REACTOME_GRB2_EVENTS_IN_ERBB2_SIGNALING | REACTOME_PI3K_EVENTS_IN_ERBB2_SIGNALING | REACTOME_SHC1_EVENTS_IN_ERBB2_SIGNALING | REACTOME_SIGNALING_BY_ERBB2 | REACTOME_SIGNALING_BY_ERBB2_ECD_MUTANTS | REACTOME_SIGNALING_BY_ERBB2_IN_CANCER | REACTOME_SIGNALING_BY_ERBB4	WT
BTC	9	REACTOME_DOWNREGULATION_OF_ERBB2_SIGNALING | REACTOME_ERBB2_REGULATES_CELL_MOTILITY | REACTOME_GRB2_EVENTS_IN_ERBB2_SIGNALING | REACTOME_NUCLEAR_SIGNALING_BY_ERBB4 | REACTOME_PI3K_EVENTS_IN_ERBB2_SIGNALING | REACTOME_SHC1_EVENTS_IN_ERBB2_SIGNALING | REACTOME_SIGNALING_BY_ERBB2 | REACTOME_SIGNALING_BY_ERBB2_IN_CANCER | REACTOME_SIGNALING_BY_ERBB4	WT
NRG1	9	REACTOME_DOWNREGULATION_OF_ERBB2_SIGNALING | REACTOME_ERBB2_REGULATES_CELL_MOTILITY | REACTOME_GRB2_EVENTS_IN_ERBB2_SIGNALING | REACTOME_NUCLEAR_SIGNALING_BY_ERBB4 | REACTOME_PI3K_EVENTS_IN_ERBB2_SIGNALING | REACTOME_SHC1_EVENTS_IN_ERBB2_SIGNALING | REACTOME_SIGNALING_BY_ERBB2 | REACTOME_SIGNALING_BY_ERBB2_IN_CANCER | REACTOME_SIGNALING_BY_ERBB4	WT
NRG2	8	REACTOME_DOWNREGULATION_OF_ERBB2_SIGNALING | REACTOME_ERBB2_REGULATES_CELL_MOTILITY | REACTOME_GRB2_EVENTS_IN_ERBB2_SIGNALING | REACTOME_NUCLEAR_SIGNALING_BY_ERBB4 | REACTOME_SHC1_EVENTS_IN_ERBB2_SIGNALING | REACTOME_SIGNALING_BY_ERBB2 | REACTOME_SIGNALING_BY_ERBB2_IN_CANCER | REACTOME_SIGNALING_BY_ERBB4	WT
HRAS	6	REACTOME_GRB2_EVENTS_IN_ERBB2_SIGNALING | REACTOME_SHC1_EVENTS_IN_ERBB2_SIGNALING | REACTOME_SIGNALING_BY_ERBB2 | REACTOME_SIGNALING_BY_ERBB2_ECD_MUTANTS | REACTOME_SIGNALING_BY_ERBB2_IN_CANCER | REACTOME_SIGNALING_BY_ERBB4	WT
KRAS	6	REACTOME_GRB2_EVENTS_IN_ERBB2_SIGNALING | REACTOME_SHC1_EVENTS_IN_ERBB2_SIGNALING | REACTOME_SIGNALING_BY_ERBB2 | REACTOME_SIGNALING_BY_ERBB2_ECD_MUTANTS | REACTOME_SIGNALING_BY_ERBB2_IN_CANCER | REACTOME_SIGNALING_BY_ERBB4	WT
HSP90AA1	4	REACTOME_DOWNREGULATION_OF_ERBB2_SIGNALING | REACTOME_SIGNALING_BY_ERBB2 | REACTOME_SIGNALING_BY_ERBB2_ECD_MUTANTS | REACTOME_SIGNALING_BY_ERBB2_IN_CANCER	WT
PTPN12	4	REACTOME_DOWNREGULATION_OF_ERBB2_SIGNALING | REACTOME_SHC1_EVENTS_IN_ERBB2_SIGNALING | REACTOME_SIGNALING_BY_ERBB2 | REACTOME_SIGNALING_BY_ERBB2_IN_CANCER	WT
PLCG1	3	REACTOME_SIGNALING_BY_ERBB2 | REACTOME_SIGNALING_BY_ERBB2_ECD_MUTANTS | REACTOME_SIGNALING_BY_ERBB2_IN_CANCER	WT
AKT3	2	REACTOME_DOWNREGULATION_OF_ERBB2_SIGNALING | REACTOME_SIGNALING_BY_ERBB2	WT
STMN1	2	REACTOME_NUCLEAR_SIGNALING_BY_ERBB4 | REACTOME_SIGNALING_BY_ERBB4	WT
PSEN1	2	REACTOME_NUCLEAR_SIGNALING_BY_ERBB4 | REACTOME_SIGNALING_BY_ERBB4	WT
PSENEN	2	REACTOME_NUCLEAR_SIGNALING_BY_ERBB4 | REACTOME_SIGNALING_BY_ERBB4	WT
DIAPH1	2	REACTOME_ERBB2_REGULATES_CELL_MOTILITY | REACTOME_SIGNALING_BY_ERBB2	WT
AKT2	2	REACTOME_DOWNREGULATION_OF_ERBB2_SIGNALING | REACTOME_SIGNALING_BY_ERBB2	WT
AKT1	2	REACTOME_DOWNREGULATION_OF_ERBB2_SIGNALING | REACTOME_SIGNALING_BY_ERBB2	WT
NCOR1	2	REACTOME_NUCLEAR_SIGNALING_BY_ERBB4 | REACTOME_SIGNALING_BY_ERBB4	WT
MEMO1	2	REACTOME_ERBB2_REGULATES_CELL_MOTILITY | REACTOME_SIGNALING_BY_ERBB2	WT
RHOA	2	REACTOME_ERBB2_REGULATES_CELL_MOTILITY | REACTOME_SIGNALING_BY_ERBB2	WT
GABRQ	1	REACTOME_SIGNALING_BY_ERBB4	WT
FYN	1	REACTOME_SIGNALING_BY_ERBB2	WT
GABRG2	1	REACTOME_SIGNALING_BY_ERBB4	WT
NRAS	1	REACTOME_SIGNALING_BY_ERBB2_ECD_MUTANTS	WT
SHC1	1	REACTOME_SIGNALING_BY_ERBB2_ECD_MUTANTS	WT
WWP1	1	REACTOME_SIGNALING_BY_ERBB4	WT
YES1	1	REACTOME_SIGNALING_BY_ERBB2	WT

### Sheet: Gene_recurrence_sig
Gene	Number_of_significant_ERBB_pathways	Significant_pathways
BTC	7	REACTOME_DOWNREGULATION_OF_ERBB2_SIGNALING | REACTOME_ERBB2_REGULATES_CELL_MOTILITY | REACTOME_GRB2_EVENTS_IN_ERBB2_SIGNALING | REACTOME_SHC1_EVENTS_IN_ERBB2_SIGNALING | REACTOME_SIGNALING_BY_ERBB2 | REACTOME_SIGNALING_BY_ERBB2_IN_CANCER | REACTOME_SIGNALING_BY_ERBB4
ERBB4	7	REACTOME_DOWNREGULATION_OF_ERBB2_SIGNALING | REACTOME_ERBB2_REGULATES_CELL_MOTILITY | REACTOME_GRB2_EVENTS_IN_ERBB2_SIGNALING | REACTOME_SHC1_EVENTS_IN_ERBB2_SIGNALING | REACTOME_SIGNALING_BY_ERBB2 | REACTOME_SIGNALING_BY_ERBB2_IN_CANCER | REACTOME_SIGNALING_BY_ERBB4
EGFR	7	REACTOME_DOWNREGULATION_OF_ERBB2_SIGNALING | REACTOME_ERBB2_REGULATES_CELL_MOTILITY | REACTOME_GRB2_EVENTS_IN_ERBB2_SIGNALING | REACTOME_SHC1_EVENTS_IN_ERBB2_SIGNALING | REACTOME_SIGNALING_BY_ERBB2 | REACTOME_SIGNALING_BY_ERBB2_IN_CANCER | REACTOME_SIGNALING_BY_ERBB4
NRG2	7	REACTOME_DOWNREGULATION_OF_ERBB2_SIGNALING | REACTOME_ERBB2_REGULATES_CELL_MOTILITY | REACTOME_GRB2_EVENTS_IN_ERBB2_SIGNALING | REACTOME_SHC1_EVENTS_IN_ERBB2_SIGNALING | REACTOME_SIGNALING_BY_ERBB2 | REACTOME_SIGNALING_BY_ERBB2_IN_CANCER | REACTOME_SIGNALING_BY_ERBB4
NRG1	7	REACTOME_DOWNREGULATION_OF_ERBB2_SIGNALING | REACTOME_ERBB2_REGULATES_CELL_MOTILITY | REACTOME_GRB2_EVENTS_IN_ERBB2_SIGNALING | REACTOME_SHC1_EVENTS_IN_ERBB2_SIGNALING | REACTOME_SIGNALING_BY_ERBB2 | REACTOME_SIGNALING_BY_ERBB2_IN_CANCER | REACTOME_SIGNALING_BY_ERBB4
KRAS	5	REACTOME_GRB2_EVENTS_IN_ERBB2_SIGNALING | REACTOME_SHC1_EVENTS_IN_ERBB2_SIGNALING | REACTOME_SIGNALING_BY_ERBB2 | REACTOME_SIGNALING_BY_ERBB2_IN_CANCER | REACTOME_SIGNALING_BY_ERBB4
HRAS	5	REACTOME_GRB2_EVENTS_IN_ERBB2_SIGNALING | REACTOME_SHC1_EVENTS_IN_ERBB2_SIGNALING | REACTOME_SIGNALING_BY_ERBB2 | REACTOME_SIGNALING_BY_ERBB2_IN_CANCER | REACTOME_SIGNALING_BY_ERBB4
PTPN12	4	REACTOME_DOWNREGULATION_OF_ERBB2_SIGNALING | REACTOME_SHC1_EVENTS_IN_ERBB2_SIGNALING | REACTOME_SIGNALING_BY_ERBB2 | REACTOME_SIGNALING_BY_ERBB2_IN_CANCER
HSP90AA1	3	REACTOME_DOWNREGULATION_OF_ERBB2_SIGNALING | REACTOME_SIGNALING_BY_ERBB2 | REACTOME_SIGNALING_BY_ERBB2_IN_CANCER
RHOA	2	REACTOME_ERBB2_REGULATES_CELL_MOTILITY | REACTOME_SIGNALING_BY_ERBB2
AKT1	2	REACTOME_DOWNREGULATION_OF_ERBB2_SIGNALING | REACTOME_SIGNALING_BY_ERBB2
AKT3	2	REACTOME_DOWNREGULATION_OF_ERBB2_SIGNALING | REACTOME_SIGNALING_BY_ERBB2
DIAPH1	2	REACTOME_ERBB2_REGULATES_CELL_MOTILITY | REACTOME_SIGNALING_BY_ERBB2
AKT2	2	REACTOME_DOWNREGULATION_OF_ERBB2_SIGNALING | REACTOME_SIGNALING_BY_ERBB2
MEMO1	2	REACTOME_ERBB2_REGULATES_CELL_MOTILITY | REACTOME_SIGNALING_BY_ERBB2
PLCG1	2	REACTOME_SIGNALING_BY_ERBB2 | REACTOME_SIGNALING_BY_ERBB2_IN_CANCER
FYN	1	REACTOME_SIGNALING_BY_ERBB2
GABRG2	1	REACTOME_SIGNALING_BY_ERBB4
GABRQ	1	REACTOME_SIGNALING_BY_ERBB4
NCOR1	1	REACTOME_SIGNALING_BY_ERBB4
PSEN1	1	REACTOME_SIGNALING_BY_ERBB4
PSENEN	1	REACTOME_SIGNALING_BY_ERBB4
STMN1	1	REACTOME_SIGNALING_BY_ERBB4
WWP1	1	REACTOME_SIGNALING_BY_ERBB4
YES1	1	REACTOME_SIGNALING_BY_ERBB2

### Sheet: Pathway_gene_matrix
Pathway	AKT1	AKT2	AKT3	BTC	DIAPH1	EGFR	ERBB4	FYN	GABRG2	GABRQ	HRAS	HSP90AA1	KRAS	MEMO1	NCOR1	NRAS	NRG1	NRG2	PLCG1	PSEN1	PSENEN	PTPN12	RHOA	SHC1	STMN1	WWP1	YES1
REACTOME_DOWNREGULATION_OF_ERBB2_SIGNALING	1	1	1	1	0	1	1	0	0	0	0	1	0	0	0	0	1	1	0	0	0	1	0	0	0	0	0
REACTOME_ERBB2_REGULATES_CELL_MOTILITY	0	0	0	1	1	1	1	0	0	0	0	0	0	1	0	0	1	1	0	0	0	0	1	0	0	0	0
REACTOME_GRB2_EVENTS_IN_ERBB2_SIGNALING	0	0	0	1	0	1	1	0	0	0	1	0	1	0	0	0	1	1	0	0	0	0	0	0	0	0	0
REACTOME_NUCLEAR_SIGNALING_BY_ERBB4	0	0	0	1	0	0	1	0	0	0	0	0	0	0	1	0	1	1	0	1	1	0	0	0	1	0	0
REACTOME_PI3K_EVENTS_IN_ERBB2_SIGNALING	0	0	0	1	0	1	1	0	0	0	0	0	0	0	0	0	1	0	0	0	0	0	0	0	0	0	0
REACTOME_SHC1_EVENTS_IN_ERBB2_SIGNALING	0	0	0	1	0	1	1	0	0	0	1	0	1	0	0	0	1	1	0	0	0	1	0	0	0	0	0
REACTOME_SIGNALING_BY_ERBB2	1	1	1	1	1	1	1	1	0	0	1	1	1	1	0	0	1	1	1	0	0	1	1	0	0	0	1
REACTOME_SIGNALING_BY_ERBB2_ECD_MUTANTS	0	0	0	0	0	1	0	0	0	0	1	1	1	0	0	1	0	0	1	0	0	0	0	1	0	0	0
REACTOME_SIGNALING_BY_ERBB2_IN_CANCER	0	0	0	1	0	1	1	0	0	0	1	1	1	0	0	0	1	1	1	0	0	1	0	0	0	0	0
REACTOME_SIGNALING_BY_ERBB4	0	0	0	1	0	1	1	0	1	1	1	0	1	0	1	0	1	1	0	1	1	0	0	0	1	1	0
